# Improved genomic resources for the swordtail cricket, *Laupala kohalensis* Otte 1994

**DOI:** 10.64898/2026.06.02.729584

**Authors:** Nicholai M. Hensley, Benjamin A. Sandkam, Kerry L. Shaw

**Affiliations:** Department of Neurobiology and Behavior, Cornell University, Ithaca, New York, USA; Department of Zoology, University of Cambridge, Cambridge, Cambridgeshire, United Kingdom

**Author notes:** Corresponding author: Nicholai M. Hensley.

**Keywords:** non-adaptive radiation, speciation, sexual selection, Orthoptera, Hawaii, adaptive radiation

## Abstract

Advances in genetic tools such as next and third generation sequencing, paired with a focus on representative clades, provide insight into how processes including adaptation, admixture, and genome structure shape the evolution and maintenance of species. However, our understanding of the genomics of speciation is dominated by systems where ecological adaptations are thought to cause initial barriers to gene exchange. In contrast to other model systems, the 38 species of the genus *Laupala* constitute a very rapid radiation, where evolution of reproductive barriers and speciation is thought to be driven by sexual selection. Here, with novel PacBio HiFi reads and RNA- and Iso-Seq data, we provide a highly contiguous, chromosome-level genome and markedly improved annotation of the endemic Hawaiian cricket*, Laupala kohalensis* Otte, 1994. Our new resources advance previous efforts, placing 99% of 47 scaffolds on 7 autosomes and 1 sex chromosome in the 1.67 Gb assembly, with a 98.8% BUSCO score (insecta_db10), N50 of ∼268 Mb, and L50 of 3. Using a custom repeat library, we estimate the genome to have 46.09% repeat content, and the new annotation includes an increased estimate of 17,670 genes, which coincides with that known from other Orthopterans. Notably, we find a large nuclear DNA segment of mitochondrial origin on chromosome 7. This new resource provides a powerful tool to identify and compare genomic causes of phenotypic diversification in a system characterized by strong signatures of sexual differentiation, representing an underappreciated but potentially widespread cause of speciation.
