## Supplementary material for "Improved genomic resources for the swordtail cricket, *Laupala kohalensis* Otte 1994": Tables 1 and 2

### Sheet: Table 1
Step	Purpose	Tool	Version	Key tools and/or parameters	Notes
Pre-assembly read processing	Adaptor trimming	HiFiAdapterFilt		-t 90	program: pbadapterfilt.sh
Genome survey (k-mer analysis)	Estimate genome size, heterozygosity, completeness	GenomeScope	2	-k 21
Genome assembly (with different parameters)	Assemble HiFi reads into contigs	hifiasm	0.7	(v0) --hg-size 1.6g -t 100; (v1) -k 63 --hg-size 1.6g -t 100; (v2) -k 39 --hg-size 1.6g -t 100; (v3) -D 10 --hg-size 1.6g -t 100; (v4) -N 150 --hg-size 1.6g -t 100	Commands for v0 - v4 supplied, separated by ; and indicated by (v#). Best version was v4
Assembly statistics	Compute N50, GC, lengths, etc. on first assembly drafts	QUAST	5.2.0	-t 90 --circos --eukaryote --gene-finding --conserved-genes-finding --k-mer-stats --est-ref-size 1600000000
Assembly statistics	Compute N50, lengths	assembly-stats	1.0.1
Assembly completeness	Evaluate conserved gene content	BUSCO	5.2.2	--lineage_dataset arthropoda_odb10 --mode genome --cpu 100
Quality control (Identify contamination)	Identify contigs to similar sequences	BLAST	2.16.0	blastn -db Databases/NCBI_nt/nt -outfmt "6 qseqid staxids bitscore std" -max_target_seqs 10 -max_hsps 1 -evalue 1e-25 -num_threads 100
Quality control (Identify contamination)	Assess assembly for contaminating contigs (i.e. bacteria, non-insect, etc.)	BlobToolKit	2.6.3	--threads 100 --replace --taxdump --hits --meta --text --text-header --text-cols '#rname=identifier,meandepth=my_reads_cov' --key plot.y=my_reads_cov --busco
Quality control (Remove contamination)	Filter out identified contaminates from reads and assembly (i.e. bacteria, non-insect, etc.)	BlobToolKit	2.6.3	filter --table-fields gc,length,my_reads_cov,bestsumorder_phylum,bestsumorder_family,bestsumorder_class
Quality control (Filter cleaned assembly)	Filter assembly to retain only contigs identified as Arthropod or "no hit"	bioawk	20180714
Quality control (Filter cleaned reads)	Filter reads to retain only those mapping to retained contigs	samtools	1.2	view
Quality control	Map trimmed reads to assembly	minimap2	2.24	-x map-hifi -a -t 100
Quality control (Purge duplicates)	Remove assembly duplicates	purge_dup		pbcstat; calcuts; purge_dups -2 -T cutoffs; get_seqs	Used multiple tools, as listed
Scaffolding	Split/order/orient contigs into scaffolds	agptools	1	split; join; sort -k1,1 -k2,2n; assemble	Used multiple tools, as listed
Saffolding	Mapping old scaffolds from old genome to new contigs from new genome	summarize_longest_paf_hit.py
Assembly statistics	Compute N50, GC, lengths, etc. on final assembly with annotation	QUAST	5.3.0	-t 80 --large --circos --eukaryote --gene-finding --conserved-genes-finding --k-mer-stats --features --fragmented
Assembly completeness	Evaluate conserved gene content	BUSCO	5.5.0	arthropoda_odb10
k-mer completeness	Assess completeness vs reads	Inspector	1.3.1	inspector.py -d hifi; inspector-correct.py --datatype pacbio-hifi	Used multiple tools, as listed
Calculate read coverage	Assess genome coverage	samtools	1.2	coverage
Genome comparison	Align genome assemblies for comparisons	minimap2	2.28
RNA evidence QC	Assess annotation evidence with RNA alignments	minimap2	2.28
Annotation statistics	Correct annotations IDs; summarize annotation statistics	AGAT	1.2.0	agat_convert_sp_gff2gtf.pl; agat_sp_manage_IDs.pl --prefix ACTRWJ_ ; agat_convert_sp_gxf2gxf.pl; agat_sp_manage_functional_annotation.pl -idau	Used multiple tools, as listed
Gene prediction	Carry over previous annotation from old genome to new genome coordinates	LiftOff	1.6.3.2	-a 0.8 -s 0.8 -p 20 -copies -sc 1.0 -mm2_options="-sr -x asm5 -a --eqx --end-bonus 5 -N 50 -p 0.5" -polish
Gene prediction	Improve old gene models by incorproating short-read RNAseq evidence	TAGADA	2.1.3	nextflow run analysis-TAGADA/main.nf -r 2.1.3 -profile singularity --assemble-by sex,tissue --quantify-by sex,tissue
Gene prediction	Extract ORFs and CDS regions from updated annotation	Transdecoder	5.5.0	gtf_genome_to_cdna_fasta.pl; gtf_to_alignment_gff3.pl; TransDecoder.LongOrfs; TransDecoder.Predict	Used multiple tools, as listed
Repeat identification	Annotate repetitive elements	RepeatModeler + RepeatMasker	2.01 + 4.1.0	singularity run ./tetools.sif BuildDatabase; RepeatModeler -LTRStruct; ./tetools.sif RepeatClassifier -consensi	Used multiple tools, as listed
Repeat identification	Identify transposable elements	TransposonPSI	1	perl transposonPSI.pl nuc
Repeat identification	Identify miniature inverted-repeat transposable elements	Mite-Tracker	202403	-w 100
Repeat identification	Identify long and short interspersed terminal repeats	genometools	1.5.9	gt suffixerator -tis -suf -lcp -des -ssp -dna; gt ltrharvest -v	LTR-Harvest and LTR-Digest
Gene prediction	Structural annotation of genes	BRAKER	3	braker.pl; tsebra.py	Used multiple tools, as listed
Gene prediction	Softmasking genome	bedtools	2.29.2	-soft
Functional annotation	Assign GO terms, KEGG pathways, etc. to gene models	eggNOG	2.1.12	emapper.py -m mmseqs --report_orthologs --report_no_hits --go_evidence non-electronic --allow_overlaps strand --dbmem
Functional annotation	Assign GO terms, etc. to gene models	InterProScan	5.71	-f TSV,XML,GFF3 --goterms --pathways --disable-precalc -t p
Functional annotation	Assign gene names (symbols) to gene models	BLAST	2.1.6	blastp -outfmt 6 -evalue 1e-6 -max_target_seqs 10
Functional annotation	Carry over annotation coordinates to scaffolds in new genome from contigs in new genomes	agp_liftover_gff.py

### Sheet: Table 2
Category	Parameter	Value
Assembly statistics	Assembly size (bp)	1662801427
	Number of contigs	110
	Number of scaffolds	47
	Contig N50 (bp)	34553338
	Contig L50	14
	Scaffold N50 (bp)	267643164
	Scaffold L50	3
	Longest scaffold (bp)	3021431247
	auN	2.15084e+08
	GC content (%)	35.6
	N's per 100 Kbp	1.89
	Gaps (total)	63
	Gaps per Gbp	500
Assembly quality	Assembly Identifier (Quality code)*	CNL_Lkoh_2.0 (7.8.Pna.Q62.C90)
	HiFi read coverage (x)	43.11
	Base pair QV	43.69
	k-mer completeness (%)	100
	BUSCO completeness (%)**	Complete: 98.8 [Single Copy: 95.6, Duplicated: 3.2], Fragmented: 0.4, Missing: 0.8
Annotation statistics***	Number of genes	17669
	Number of mRNAs	23882
	Number of CDS	22691
	Mean gene length (bp)	24476
	Mean mRNA length (bp)	23121
	Mean CDS length (bp)	1493
	Mean exon length (bp)	228
	Mean intron length (bp)	4051
	Mean exons per mRNA	6.2
	Mean introns per mRNA	5.3
	Numer of rRNAs	2
	Number of tRNAs	23
	BUSCO completeness (%)**	Complete: 97.5 [Single Copy: 74.5, Duplicated: 23.0], Fragmented: 0.4, Missing: 2.1
Repeat content	Total interspersed repeats (%)	46.09
	Retroelements (%)	14.81
	DNA transposons (%)	1.81
	Rolling-circle elements (%)	0.25
	Unclassified repeats (%)	29.48
	Simple repeats (%)	1.07
	Low complexity (%)	0.15
Data availability	BioProject	PRJNA1306088
	Genome Assembly Accession	JBYTER010000000
	PacBio HiFi reads	SAMN56361133
	RNA-seq BioSamples (n = 8)	SAMN56488089, SAMN56488090, SAMN56488091, SAMN56488092, SAMN56488093, SAMN56488094, SAMN56488095, SAMN56488096
	Iso-Seq BioSample (n = 1)	SAMN56396099
* Assembly quality code x.y.P.Q.C derived notation, from (Rhie et al. 2021). x = log10[contig NG50]; y = log10[scaffold NG50]; P = log10 [phased block NG50]; Q = Phred base accuracy QV (Quality value); C = % genome represented by the first ‘n’ scaffolds, following a known karyotype for L. cerasina of 2n = 16 (Petrov et al. 2000).
** BUSCO score assessed using insecta_odb10 (n = 1367 orthologs)
*** Calculated including isoforms
